# Multiple selection signatures in farmed Atlantic salmon adapted to different environments across Hemispheres

**DOI:** 10.1101/525550

**Authors:** M.E. López, T. Linderoth, A. Norris, J.P. Lhorente, R. Neira, J.M. Yáñez

## Abstract

Domestication of Atlantic salmon started approximately forty years ago, using both artificial and natural selection strategies. Such selection methods are likely to have imposed distinctive selection signatures on the salmon genome. Therefore, identifying differences in selection signatures may give insights into the mechanism of selection and candidate genes of biological and productive interest. Here, we used two complementary haplotype-based statistics, the within-population integrated Haplotype Score test (|iHS|) and the cross-population Extended Haplotype Homozygosity test (XP-EHH) to compare selection signatures in four populations of Atlantic salmon with a common genetic origin. Using |iHS| we found 24, 14, 16 and 26 genomic regions under selection in Pop-A, Pop-B, Pop-C, and Pop-D, respectively. While using the XP-EHH test we identified 27, 25 and 15 potential selection regions in Pop-A/Pop-B, Pop-A/Pop-C and Pop-A/Pop-D, respectively. These genomic regions harbor important genes such *igf1r* and *sh3rf1* which have been associated with growth related traits in other species. Our results contribute to the detection of candidate genes of interest and help to understand the evolutionary and biological mechanisms for controlling complex traits under selection in Atlantic salmon.
