## Supplemental Tables S1-S2 for "Multiple selection signatures in farmed Atlantic salmon adapted to different environments across Hemispheres"

### Sheet: Table S1
Table S1. Genes identified in each population using |iHS|.
CHR	Salmo salar gene name	Zebrafish gene name	POP
Ssa01	LOC106602024	snx6	Pop-A
Ssa01	LOC106602043	srp54	Pop-A
Ssa01	LOC106602196	irf2bpl	Pop-A
Ssa01	LOC106602301	mgaa	Pop-A
Ssa01	LOC106602325	ccdc85ca	Pop-A
Ssa01	LOC106602337	setd3	Pop-A
Ssa01	LOC106601761	bcl11ba	Pop-A
Ssa01	LOC106564898	gmcl1	Pop-A
Ssa01	LOC106564912	slc20a1b	Pop-A
Ssa01	LOC106564970	KCNN2	Pop-A
Ssa01	LOC106565002	sppl3	Pop-A
Ssa01	LOC106565020	GNAZ	Pop-A
Ssa01	LOC106565083	atp8b5a	Pop-A
Ssa01	LOC106565090	UNC13B	Pop-A
Ssa01	LOC106565165	phf24	Pop-A
Ssa01	LOC106565185	prkab1b	Pop-A
Ssa01	LOC106565209	LRRTM4	Pop-A
Ssa01	npas3	npas3	Pop-A
Ssa01	egln3	egln3	Pop-A
Ssa01	sec23a	sec23a	Pop-A
Ssa01	sstr1	sstr1	Pop-A
Ssa01	ttc6	ttc6	Pop-A
Ssa01	foxa1	foxa1	Pop-A
Ssa01	mipol1	mipol1	Pop-A
Ssa01	psma3	psma3	Pop-A
Ssa01	arid4a	arid4a	Pop-A
Ssa01	timm9	timm9	Pop-A
Ssa01	kiaa0586	kiaa0586	Pop-A
Ssa01	dact1	dact1	Pop-A
Ssa01	fbxo34	fbxo34	Pop-A
Ssa01	jmjd7	jmjd7	Pop-A
Ssa01	haus2	haus2	Pop-A
Ssa01	hipl1	hipl1	Pop-A
Ssa01	ccnk	ccnk	Pop-A
Ssa01	lox	lox	Pop-A
Ssa01	star7	star7	Pop-A
Ssa01	drg1	drg1	Pop-A
Ssa01	ska1	ska1	Pop-A
Ssa01	depdc5	depdc5	Pop-A
Ssa01	ywhah	ywhah	Pop-A
Ssa01	sglt1	sglt1	Pop-A
Ssa01	stml2	stml2	Pop-A
Ssa01	pigo	pigo	Pop-A
Ssa01	LOC106605756	prph2b	Pop-B
Ssa01	LOC106605759	ubr2	Pop-B
Ssa01	LOC106605787	qkib	Pop-B
Ssa01	LOC106605561	tjap1	Pop-B
Ssa01	LOC106605890	ppp2r5d	Pop-B
Ssa01	LOC106608657	lbx1a	Pop-B
Ssa01	LOC106606274	fgf8a	Pop-B
Ssa01	LOC106606324	si:dkey-51a16.9	Pop-B
Ssa01	LOC106606370	COL13A1	Pop-B
Ssa01	LOC106606442	gbf1	Pop-B
Ssa01	LOC106606490	hspa12a	Pop-B
Ssa01	LOC106611807	vcla	Pop-B
Ssa01	LOC106611737	vdac3	Pop-B
Ssa01	LOC106611732	znf503	Pop-B
Ssa01	LOC106611671	kcnma1a	Pop-B
Ssa01	ncoa4	ncoa4	Pop-B
Ssa01	mea1	mea1	Pop-B
Ssa01	apmap	apmap	Pop-B
Ssa01	calhm3	calhm3	Pop-B
Ssa01	eno4	eno4	Pop-B
Ssa01	ankfn1	ankfn1	Pop-B
Ssa01	nog	nog	Pop-B
Ssa01	lips	lips	Pop-B
Ssa01	rbfox3	rbfox3	Pop-B
Ssa01	adk	adk	Pop-B
Ssa01	kat6b	kat6b	Pop-B
Ssa01	dusp13	dusp13	Pop-B
Ssa01	LOC106604947	CU633832.1	Pop-D
Ssa01	LOC106606575	birc6	Pop-D
Ssa01	LOC106606783	si:ch73-127m5.1	Pop-D
Ssa01	LOC106606791	zswim8	Pop-D
Ssa01	LOC106606834	ndst2a	Pop-D
Ssa01	LOC106606853	camk2g2	Pop-D
Ssa01	LOC106562809	si:ch211-238p8.18	Pop-D
Ssa01	LOC106561716	lhx6	Pop-D
Ssa01	LOC106562826	prdm8b	Pop-D
Ssa01	LOC106561770	rasgef1bb	Pop-D
Ssa01	LOC106561792	fsta	Pop-D
Ssa01	LOC100380870	skiv2l2	Pop-D
Ssa01	LOC106561858	CSGALNACT1	Pop-D
Ssa01	LOC106561883	CABZ01112877.1	Pop-D
Ssa01	LOC106561873	hiat1a	Pop-D
Ssa01	LOC106566936	tbx3a	Pop-D
Ssa01	LOC106566935	med13a	Pop-D
Ssa01	LOC106566868	wbp1	Pop-D
Ssa01	LOC106566772	zmynd19	Pop-D
Ssa01	LOC106566736	inpp4ab	Pop-D
Ssa01	LOC106566722	NPR2	Pop-D
Ssa01	LOC106566708	ccnb1	Pop-D
Ssa01	LOC106566682	apba1b	Pop-D
Ssa01	LOC106566653	pip5k1bb	Pop-D
Ssa01	cfap46	cfap46	Pop-D
Ssa01	pwwp2b	pwwp2b	Pop-D
Ssa01	ltbp1	ltbp1	Pop-D
Ssa01	rpac1	rpac1	Pop-D
Ssa01	k1c18	k1c18	Pop-D
Ssa01	arl15	arl15	Pop-D
Ssa01	tcp4	tcp4	Pop-D
Ssa01	ppip2	ppip2	Pop-D
Ssa01	tmem141	tmem141	Pop-D
Ssa01	coq4	coq4	Pop-D
Ssa01	traf2	traf2	Pop-D
Ssa01	fbxw5	fbxw5	Pop-D
Ssa01	hem2	hem2	Pop-D
Ssa01	ssna1	ssna1	Pop-D
Ssa01	mch1	mch1	Pop-D
Ssa01	zfand5b	zfand5b	Pop-D
Ssa01	smc5	smc5	Pop-D
Ssa02	LOC106582320	gabbr1b	Pop-A
Ssa02	LOC100194710	ets2	Pop-A
Ssa02	LOC106582397	gramd1a	Pop-A
Ssa02	LOC106582624	drd2l	Pop-A
Ssa02	LOC106582670	lim2.4	Pop-A
Ssa02	LOC106582734	IGLON5	Pop-A
Ssa02	LOC106582717	si:dkey-211g8.6	Pop-A
Ssa02	LOC106582842	CR762469.1	Pop-A
Ssa02	LOC106582847	dhdds	Pop-A
Ssa02	LOC106582892	SLC9A1	Pop-A
Ssa02	LOC106582922	fabp10a	Pop-A
Ssa02	LOC106582959	cx52.9	Pop-A
Ssa02	LOC106582989	pou3f1	Pop-A
Ssa02	LOC106582995	fhl5	Pop-A
Ssa02	LOC106583018	gnl2	Pop-A
Ssa02	LOC106583027	MAP3K6	Pop-A
Ssa02	LOC106583045	map7d1b	Pop-A
Ssa02	LOC106583094	thrap3a	Pop-A
Ssa02	LOC106583129	sh3d21	Pop-A
Ssa02	LOC106583140	eva1ba	Pop-A
Ssa02	LOC106583195	GRIK3	Pop-A
Ssa02	LOC106583242	inpp5b	Pop-A
Ssa02	LOC106583270	LIN28A	Pop-A
Ssa02	LOC106583316	atp1a3a	Pop-A
Ssa02	LOC106583350	CABZ01021453.1	Pop-A
Ssa02	LOC106583354	clstn3	Pop-A
Ssa02	LOC106583355	pex5	Pop-A
Ssa02	LOC106583425	usp5	Pop-A
Ssa02	LOC106583507	TSHZ2	Pop-A
Ssa02	LOC106583530	znf236	Pop-A
Ssa02	LOC106583543	mbpb	Pop-A
Ssa02	LOC106583613	plecb	Pop-A
Ssa02	LOC106583742	rspo2	Pop-A
Ssa02	LOC106583857	fam46ba	Pop-A
Ssa02	LOC106583887	dopey1	Pop-A
Ssa02	LOC106583925	si:ch211-214j24.9	Pop-A
Ssa02	LOC106584003	pnisr	Pop-A
Ssa02	LOC106584038	fbxl4	Pop-A
Ssa02	ppt2a	ppt2a	Pop-A
Ssa02	ccdc105	ccdc105	Pop-A
Ssa02	fli1	fli1	Pop-A
Ssa02	prs6b	prs6b	Pop-A
Ssa02	pnrc2	pnrc2	Pop-A
Ssa02	rragc	rragc	Pop-A
Ssa02	dnali1	dnali1	Pop-A
Ssa02	csf3r	csf3r	Pop-A
Ssa02	smpdl3b	smpdl3b	Pop-A
Ssa02	rpa2	rpa2	Pop-A
Ssa02	themis2	themis2	Pop-A
Ssa02	ppp1r8	ppp1r8	Pop-A
Ssa02	med18	med18	Pop-A
Ssa02	csn7a	csn7a	Pop-A
Ssa02	cep85	cep85	Pop-A
Ssa02	nr0b2	nr0b2	Pop-A
Ssa02	zadh2	zadh2	Pop-A
Ssa02	ct054	ct054	Pop-A
Ssa02	eif3ea	eif3ea	Pop-A
Ssa02	tmm74	tmm74	Pop-A
Ssa02	ube3d	ube3d	Pop-A
Ssa02	hs6b	hs6b	Pop-A
Ssa03	LOC106599824	agap3	Pop-D
Ssa03	LOC106599827	gbx1	Pop-D
Ssa03	LOC106599832	asic1a	Pop-D
Ssa03	LOC106599847	cdk5	Pop-D
Ssa03	LOC106599848	atg9b	Pop-D
Ssa03	LOC106599874	wnt9a	Pop-D
Ssa03	LOC106599656	zgc:109949	Pop-D
Ssa03	LOC106599896	pth1ra	Pop-D
Ssa03	LOC100194663	myl13	Pop-D
Ssa03	LOC106599903	CRHR2	Pop-D
Ssa03	LOC106600426	egfra	Pop-D
Ssa03	LOC106600425	mmp16b	Pop-D
Ssa03	LOC106600424	gpt2l	Pop-D
Ssa03	LOC106600414	dnm1a	Pop-D
Ssa03	LOC106600409	LRRC52	Pop-D
Ssa03	LOC106600403	gpbp1l1	Pop-D
Ssa03	LOC106600402	prdx1	Pop-D
Ssa03	LOC106600395	znf1152	Pop-D
Ssa03	asb10	asb10	Pop-D
Ssa03	kgua	kgua	Pop-D
Ssa03	ccdc13	ccdc13	Pop-D
Ssa03	pter	pter	Pop-D
Ssa03	c8b	c8b	Pop-D
Ssa03	fggy	fggy	Pop-D
Ssa03	jun	jun	Pop-D
Ssa03	angl1	angl1	Pop-D
Ssa05	iglon5	iglon5	Pop-A
Ssa05	hepc1	hepc1	Pop-A
Ssa05	vsig10l	vsig10l	Pop-A
Ssa05	LOC106604568	mgat4b	Pop-C
Ssa05	LOC106604576	gabra6a	Pop-C
Ssa05	LOC106604577	GABRA6	Pop-C
Ssa05	LOC106604579	ap1ar	Pop-C
Ssa05	LOC106604580	pcgf1	Pop-C
Ssa05	LOC106604594	tlx2	Pop-C
Ssa05	LOC106605201	vwde	Pop-C
Ssa05	LOC106605242	ubqln4	Pop-C
Ssa05	LOC106605258	nxph1	Pop-C
Ssa05	LOC106605259	glcci1	Pop-C
Ssa05	LOC106605261	mios	Pop-C
Ssa05	LOC106605262	sept7b	Pop-C
Ssa05	LOC100136378	pparda	Pop-C
Ssa05	LOC106605267	ube2e2	Pop-C
Ssa05	LOC106605270	SATB1	Pop-C
Ssa05	guf1	guf1	Pop-C
Ssa05	nano1	nano1	Pop-C
Ssa05	adad1	adad1	Pop-C
Ssa05	ankmy2	ankmy2	Pop-C
Ssa05	sostdc1	sostdc1	Pop-C
Ssa05	ispd	ispd	Pop-C
Ssa05	meox2	meox2	Pop-C
Ssa05	agmo	agmo	Pop-C
Ssa05	dgkb	dgkb	Pop-C
Ssa05	etv1	etv1	Pop-C
Ssa05	tmem106b	tmem106b	Pop-C
Ssa05	thsd7a	thsd7a	Pop-C
Ssa05	ica69	ica69	Pop-C
Ssa05	nek10	nek10	Pop-C
Ssa05	pp2d1	pp2d1	Pop-C
Ssa05	rab5a	rab5a	Pop-C
Ssa05	efhb	efhb	Pop-C
Ssa06	LOC106607875	tnfrsf21	Pop-B
Ssa06	LOC106607884	disp1	Pop-B
Ssa06	LOC106607889	CABZ01060373.1	Pop-B
Ssa06	LOC106607893	GPATCH2	Pop-B
Ssa06	LOC106607896	wdr26b	Pop-B
Ssa06	LOC106607897	ADCY3	Pop-B
Ssa06	LOC106607991	stxbp5a	Pop-B
Ssa06	cn024	cn024	Pop-B
Ssa06	rmdn3	rmdn3	Pop-B
Ssa06	adssl1	adssl1	Pop-B
Ssa06	cdc40	cdc40	Pop-B
Ssa06	mettl24	mettl24	Pop-B
Ssa06	sash1	sash1	Pop-B
Ssa07	LOC106609315	dennd5b	Pop-A
Ssa07	LOC106609311	ipo7	Pop-A
Ssa07	LOC106609308	tmtc1	Pop-A
Ssa07	LOC106609310	btr25	Pop-A
Ssa07	LOC106609303	ing3	Pop-A
Ssa07	LOC106609301	tspan12	Pop-A
Ssa07	LOC106609300	kcnd2	Pop-A
Ssa07	stab2	stab2	Pop-A
Ssa09	LOC106612441	abcg1	Pop-A
Ssa09	LOC106612442	spcs2	Pop-A
Ssa09	LOC106612447	taf15	Pop-A
Ssa09	LOC106612448	cul3b	Pop-A
Ssa09	LOC106612451	gucy1b2	Pop-A
Ssa09	LOC106612453	dock10	Pop-A
Ssa09	LOC106612458	ppp2r1a	Pop-A
Ssa09	pgm2l1	pgm2l1	Pop-A
Ssa09	shox2	shox2	Pop-A
Ssa09	rsrc1	rsrc1	Pop-A
Ssa09	mlf1	mlf1	Pop-A
Ssa09	med29	med29	Pop-A
Ssa09	sik2	sik2	Pop-A
Ssa09	layn	layn	Pop-A
Ssa09	drd2	drd2	Pop-A
Ssa10	LOC106613881	lrrc7	Pop-A
Ssa10	LOC106613886	fnbp1l	Pop-A
Ssa10	LOC106613888	bcar3	Pop-A
Ssa10	LOC106613892	agbl4	Pop-A
Ssa10	LOC106613894	elavl4	Pop-A
Ssa10	LOC106613896	faf1	Pop-A
Ssa10	LOC106560231	usp24	Pop-A
Ssa10	LOC106560247	prdm5	Pop-A
Ssa10	LOC106560248	cpeb3	Pop-A
Ssa10	LOC106560249	ftr33	Pop-A
Ssa10	LOC106560245	sh3rf1	Pop-A
Ssa10	LOC106560254	palld	Pop-A
Ssa10	LOC106560257	fryl	Pop-A
Ssa10	LOC106560261	dcun1d4	Pop-A
Ssa10	LOC106560265	usp46	Pop-A
Ssa10	LOC106560267	rasl11b	Pop-A
Ssa10	LOC106560931	uba2	Pop-A
Ssa10	LOC106560919	ndrg1b	Pop-A
Ssa10	LOC106560906	wwp2	Pop-A
Ssa10	LOC106560852	cpne2	Pop-A
Ssa10	LOC106560845	si:dkey-102f14.5	Pop-A
Ssa10	LOC106560844	cbfb	Pop-A
Ssa10	LOC106560843	gnao1a	Pop-A
Ssa10	LOC106560841	hsf4	Pop-A
Ssa10	LOC106560839	bcar1	Pop-A
Ssa10	LOC106560836	rltpr	Pop-A
Ssa10	LOC106560835	ctcf	Pop-A
Ssa10	LOC106560830	fam65a	Pop-A
Ssa10	LOC106560828	pard6b	Pop-A
Ssa10	LOC106560827	ranbp10	Pop-A
Ssa10	LOC106560825	nutf2	Pop-A
Ssa10	LOC106560824	edc4	Pop-A
Ssa10	LOC106560819	necab2	Pop-A
Ssa10	LOC106560817	calb2a	Pop-A
Ssa10	LOC106560816	got2a	Pop-A
Ssa10	LOC106560813	chkb	Pop-A
Ssa10	LOC106560809	suv420h1	Pop-A
Ssa10	LOC106561150	roraa	Pop-A
Ssa10	LOC106561152	tln2a	Pop-A
Ssa10	LOC106561155	isl2a	Pop-A
Ssa10	LOC106561156	scaper	Pop-A
Ssa10	LOC106561158	pstpip1a	Pop-A
Ssa10	LOC106561161	si:dkey-24l11.2	Pop-A
Ssa10	LOC106561166	alpk3a	Pop-A
Ssa10	LOC106561170	FRMD5	Pop-A
Ssa10	LOC106561174	RASGRF1	Pop-A
Ssa10	LOC100194640	IDH2	Pop-A
Ssa10	LOC106561177	sema4ba	Pop-A
Ssa10	LOC106561184	arf4a	Pop-A
Ssa10	LOC106561302	furinb	Pop-A
Ssa10	LOC106561286	csnk1g2a	Pop-A
Ssa10	LOC106561293	sycp3	Pop-A
Ssa10	LOC100380647	gnaia	Pop-A
Ssa10	slc5a9	slc5a9	Pop-A
Ssa10	gsh0	gsh0	Pop-A
Ssa10	spata6	spata6	Pop-A
Ssa10	dyhc	dyhc	Pop-A
Ssa10	mgdp1	mgdp1	Pop-A
Ssa10	sel1l3	sel1l3	Pop-A
Ssa10	cc2d2a	cc2d2a	Pop-A
Ssa10	nek1	nek1	Pop-A
Ssa10	anapc4	anapc4	Pop-A
Ssa10	ocad2	ocad2	Pop-A
Ssa10	slc7a5	slc7a5	Pop-A
Ssa10	ca5a	ca5a	Pop-A
Ssa10	drc7	drc7	Pop-A
Ssa10	lypa3	lypa3	Pop-A
Ssa10	usb1	usb1	Pop-A
Ssa10	csnk2a2	csnk2a2	Pop-A
Ssa10	fa2h	fa2h	Pop-A
Ssa10	ldhd	ldhd	Pop-A
Ssa10	znrf1	znrf1	Pop-A
Ssa10	gins3	gins3	Pop-A
Ssa10	polr2c	polr2c	Pop-A
Ssa10	adat1	adat1	Pop-A
Ssa10	chmp1a	chmp1a	Pop-A
Ssa10	fanca	fanca	Pop-A
Ssa10	n4bp1	n4bp1	Pop-A
Ssa10	siah1	siah1	Pop-A
Ssa10	lonp2	lonp2	Pop-A
Ssa10	il34	il34	Pop-A
Ssa10	sf3b3	sf3b3	Pop-A
Ssa10	st3gal2	st3gal2	Pop-A
Ssa10	aars	aars	Pop-A
Ssa10	exosc6	exosc6	Pop-A
Ssa10	herp1	herp1	Pop-A
Ssa10	nup93	nup93	Pop-A
Ssa10	cssa10h7orf43	cssa10h7orf43	Pop-A
Ssa10	arpin	arpin	Pop-A
Ssa10	fam169b	fam169b	Pop-A
Ssa10	igf1r	igf1r	Pop-A
Ssa10	synm	synm	Pop-A
Ssa10	ttc23	ttc23	Pop-A
Ssa10	mef2a	mef2a	Pop-A
Ssa10	mctp2	mctp2	Pop-A
Ssa10	tpm1	tpm1	Pop-A
Ssa10	nrg4	nrg4	Pop-A
Ssa10	kti12	kti12	Pop-A
Ssa10	znf592	znf592	Pop-A
Ssa10	blm	blm	Pop-A
Ssa10	ankrd34c	ankrd34c	Pop-A
Ssa10	zn710	zn710	Pop-A
Ssa10	rasef	rasef	Pop-A
Ssa10	ell2	ell2	Pop-A
Ssa10	cssa10h11orf74	cssa10h11orf74	Pop-A
Ssa10	rag2	rag2	Pop-A
Ssa10	rag1	rag1	Pop-A
Ssa10	accs	accs	Pop-A
Ssa10	rccd1	rccd1	Pop-A
Ssa10	znf774	znf774	Pop-A
Ssa10	cfap44	cfap44	Pop-A
Ssa10	paf	paf	Pop-A
Ssa10	rs17	rs17	Pop-A
Ssa10	nedd1	nedd1	Pop-A
Ssa10	actr6	actr6	Pop-A
Ssa10	hakai	hakai	Pop-A
Ssa10	rhcg	rhcg	Pop-A
Ssa10	fanci	fanci	Pop-A
Ssa10	LOC106560247	prdm5	Pop-B
Ssa10	LOC106560248	cpeb3	Pop-B
Ssa10	LOC106560249	ftr33	Pop-B
Ssa10	LOC106560245	sh3rf1	Pop-B
Ssa10	LOC106560254	palld	Pop-B
Ssa10	LOC106560257	fryl	Pop-B
Ssa10	LOC106560261	dcun1d4	Pop-B
Ssa10	LOC106560265	usp46	Pop-B
Ssa10	LOC106560267	rasl11b	Pop-B
Ssa10	LOC106560268	lnx1	Pop-B
Ssa10	LOC106560354	dlx3b	Pop-B
Ssa10	LOC106560269	pdgfra	Pop-B
Ssa10	cc2d2a	cc2d2a	Pop-B
Ssa10	nek1	nek1	Pop-B
Ssa10	anapc4	anapc4	Pop-B
Ssa10	ocad2	ocad2	Pop-B
Ssa10	pdx1	pdx1	Pop-B
Ssa10	LOC106560839	bcar1	Pop-D
Ssa10	LOC106560836	rltpr	Pop-D
Ssa10	LOC106560835	ctcf	Pop-D
Ssa10	LOC106560830	fam65a	Pop-D
Ssa10	LOC106560828	pard6b	Pop-D
Ssa10	LOC106560827	ranbp10	Pop-D
Ssa10	LOC106560825	nutf2	Pop-D
Ssa10	LOC106560824	edc4	Pop-D
Ssa10	LOC106560819	necab2	Pop-D
Ssa10	LOC106560817	calb2a	Pop-D
Ssa10	LOC106560816	got2a	Pop-D
Ssa10	LOC106560813	chkb	Pop-D
Ssa10	LOC106560809	suv420h1	Pop-D
Ssa10	LOC106561150	roraa	Pop-D
Ssa10	LOC106561152	tln2a	Pop-D
Ssa10	LOC106561155	isl2a	Pop-D
Ssa10	LOC106561156	scaper	Pop-D
Ssa10	LOC106561158	pstpip1a	Pop-D
Ssa10	LOC106561161	si:dkey-24l11.2	Pop-D
Ssa10	LOC106561166	alpk3a	Pop-D
Ssa10	LOC106561170	FRMD5	Pop-D
Ssa10	LOC106561174	RASGRF1	Pop-D
Ssa10	LOC100194640	IDH2	Pop-D
Ssa10	LOC106561177	sema4ba	Pop-D
Ssa10	LOC106561184	arf4a	Pop-D
Ssa10	LOC106561186	ftr23	Pop-D
Ssa10	cssa10h7orf43	cssa10h7orf43	Pop-D
Ssa10	arpin	arpin	Pop-D
Ssa10	fam169b	fam169b	Pop-D
Ssa10	igf1r	igf1r	Pop-D
Ssa10	tpm1	tpm1	Pop-D
Ssa10	nrg4	nrg4	Pop-D
Ssa10	kti12	kti12	Pop-D
Ssa10	znf592	znf592	Pop-D
Ssa10	blm	blm	Pop-D
Ssa10	ankrd34c	ankrd34c	Pop-D
Ssa10	zn710	zn710	Pop-D
Ssa10	rasef	rasef	Pop-D
Ssa10	ell2	ell2	Pop-D
Ssa12	LOC106565446	cyp27b1	Pop-B
Ssa12	LOC106565448	camk2b1	Pop-B
Ssa12	LOC106565449	agap1	Pop-B
Ssa12	LOC106565455	znf740a	Pop-B
Ssa12	LOC106565461	hoxc11a	Pop-B
Ssa12	LOC106565462	rargb	Pop-B
Ssa12	LOC106565463	nr1d4b	Pop-B
Ssa12	LOC106565464	rbms3	Pop-B
Ssa12	LOC106565466	lrp1ab	Pop-B
Ssa12	mcrs1	mcrs1	Pop-B
Ssa12	igfbp-6a2	igfbp-6a2	Pop-B
Ssa12	hoxc4ba	hoxc4ba	Pop-B
Ssa12	hoxc5ba	hoxc5ba	Pop-B
Ssa12	hoxc6ba	hoxc6ba	Pop-B
Ssa12	hoxc8ba	hoxc8ba	Pop-B
Ssa12	hoxc9ba	hoxc9ba	Pop-B
Ssa12	hoxc10ba	hoxc10ba	Pop-B
Ssa12	hoxc12ba	hoxc12ba	Pop-B
Ssa12	hoxc13ba	hoxc13ba	Pop-B
Ssa13	LOC106566674	GRM7	Pop-A
Ssa13	LOC106566672	pcbp4	Pop-A
Ssa13	LOC106566670	dock3	Pop-A
Ssa13	lime1	lime1	Pop-A
Ssa13	slc2a4rg	slc2a4rg	Pop-A
Ssa13	zbtb46	zbtb46	Pop-A
Ssa13	uckl1	uckl1	Pop-A
Ssa13	znf512b	znf512b	Pop-A
Ssa13	samd10	samd10	Pop-A
Ssa13	vprbp	vprbp	Pop-A
Ssa13	cc032	cc032	Pop-A
Ssa13	LOC106566704	kif5aa	Pop-B
Ssa13	LOC106566701	stac3	Pop-B
Ssa13	LOC106566685	cacna1da	Pop-B
Ssa13	LOC106566916	zgc:101577	Pop-B
Ssa13	LOC106566913	uhrf1bp1	Pop-B
Ssa13	LOC106566912	anks1aa	Pop-B
Ssa13	LOC106566910	scube3	Pop-B
Ssa13	LOC106566828	gpr173	Pop-B
Ssa13	LOC106566825	myt1a	Pop-B
Ssa13	LOC106566823	asxl1	Pop-B
Ssa13	LOC106566817	ephb2a	Pop-B
Ssa13	LOC106566812	arhgef10la	Pop-B
Ssa13	LOC106566811	rpl22	Pop-B
Ssa13	LOC106566929	her15.2	Pop-B
Ssa13	LOC106566805	iffo2b	Pop-B
Ssa13	LOC106566803	nol4lb	Pop-B
Ssa13	LOC106566802	dnmt3bb.1	Pop-B
Ssa13	LOC106566800	mapre1b	Pop-B
Ssa13	LOC106566799	acss2	Pop-B
Ssa13	LOC106566795	osbpl2b	Pop-B
Ssa13	LOC106566793	rad54l2	Pop-B
Ssa13	LOC106566794	rhoaa	Pop-B
Ssa13	LOC106566791	sema3h	Pop-B
Ssa13	LOC106566786	arih2	Pop-B
Ssa13	LOC106566785	impdh2	Pop-B
Ssa13	LOC106566780	celsr3	Pop-B
Ssa13	LOC106566773	sema3fa	Pop-B
Ssa13	nua4l	nua4l	Pop-B
Ssa13	viaat	viaat	Pop-B
Ssa13	bpi	bpi	Pop-B
Ssa13	rae1	rae1	Pop-B
Ssa13	sfrs6	sfrs6	Pop-B
Ssa13	sgk2	sgk2	Pop-B
Ssa13	catsperd	catsperd	Pop-B
Ssa13	dkga	dkga	Pop-B
Ssa13	actr8	actr8	Pop-B
Ssa13	foxp3	foxp3	Pop-B
Ssa13	tpx2	tpx2	Pop-B
Ssa13	vps13d	vps13d	Pop-B
Ssa13	commd7	commd7	Pop-B
Ssa13	tmem115	tmem115	Pop-B
Ssa13	nat6	nat6	Pop-B
Ssa13	ifrd2	ifrd2	Pop-B
Ssa13	sema3g	sema3g	Pop-B
Ssa14	LOC106570040	CABZ01092941.1	Pop-A
Ssa14	LOC100136485	eef1a1l1	Pop-A
Ssa14	LOC106570028	rpl11	Pop-A
Ssa14	LOC106570027	klhl43	Pop-A
Ssa14	LOC106570016	macf1a	Pop-A
Ssa14	LOC106570013	rnf19b	Pop-A
Ssa14	LOC106570009	si:ch211-232m10.6	Pop-A
Ssa14	ca109	ca109	Pop-A
Ssa14	clspn	clspn	Pop-A
Ssa14	cssa14h1orf216	cssa14h1orf216	Pop-A
Ssa14	psmb2	psmb2	Pop-A
Ssa14	ncdn	ncdn	Pop-A
Ssa14	kiaa0319l	kiaa0319l	Pop-A
Ssa14	cap1	cap1	Pop-A
Ssa14	ef1a	ef1a	Pop-A
Ssa14	lypa2	lypa2	Pop-A
Ssa14	zn706	zn706	Pop-A
Ssa14	LOC106569513	ptprsa	Pop-B
Ssa14	LOC106569516	abhd17aa	Pop-B
Ssa14	LOC106569518	rorcb	Pop-B
Ssa14	LOC106569521	SEMA4D	Pop-B
Ssa14	LOC106569522	cactin	Pop-B
Ssa14	LOC106569523	cdc34b	Pop-B
Ssa14	LOC106569524	eef2b	Pop-B
Ssa14	LOC106569526	UNC13A	Pop-B
Ssa14	LOC106569535	map2k1	Pop-B
Ssa14	LOC106569537	LINGO3	Pop-B
Ssa14	LOC106569538	fzr1b	Pop-B
Ssa14	btbd2	btbd2	Pop-B
Ssa14	mex3d	mex3d	Pop-B
Ssa14	tcf3	tcf3	Pop-B
Ssa14	onecut3	onecut3	Pop-B
Ssa14	sf3a2	sf3a2	Pop-B
Ssa14	plekhj1	plekhj1	Pop-B
Ssa14	LOC106568894	tmem56a	Pop-C
Ssa14	LOC106568892	abcd3b	Pop-C
Ssa14	LOC106568889	sap130a	Pop-C
Ssa14	LOC106568876	xpr1a	Pop-C
Ssa14	LOC106568873	chd7	Pop-C
Ssa14	cnn3	cnn3	Pop-C
Ssa14	tyw3	tyw3	Pop-C
Ssa14	lhx8	lhx8	Pop-C
Ssa14	impad1	impad1	Pop-C
Ssa14	ttpa	ttpa	Pop-C
Ssa14	rab2a	rab2a	Pop-C
Ssa15	LOC106571257	rnf144aa	Pop-A
Ssa15	LOC106571256	kidins220b	Pop-A
Ssa15	LOC106571255	mboat2a	Pop-A
Ssa15	LOC106571254	asap2a	Pop-A
Ssa15	LOC106571252	ywhaqa	Pop-A
Ssa15	LOC106571249	arid1b	Pop-A
Ssa15	LOC106571248	CLDN20	Pop-A
Ssa15	LOC106571247	TIAM2	Pop-A
Ssa15	LOC106571244	cnksr3	Pop-A
Ssa15	LOC106571242	prkd1	Pop-A
Ssa15	LOC106571238	sox11b	Pop-A
Ssa15	LOC106571359	EPB41L2	Pop-A
Ssa15	LOC106571519	rnf217	Pop-A
Ssa15	LOC106571370	clvs2	Pop-A
Ssa15	LOC106571372	hsf2	Pop-A
Ssa15	LOC106571373	cx43	Pop-A
Ssa15	LOC106571536	gja3	Pop-A
Ssa15	LOC106571374	cx28.9	Pop-A
Ssa15	id2	id2	Pop-A
Ssa15	tieg3	tieg3	Pop-A
Ssa15	rir2	rir2	Pop-A
Ssa15	ndufaf7	ndufaf7	Pop-A
Ssa15	fabp7	fabp7	Pop-A
Ssa15	serc1	serc1	Pop-A
Ssa15	cx32	cx32	Pop-A
Ssa16	LOC106573178	prmt8b	Pop-B
Ssa16	LOC106573177	tspan9a	Pop-B
Ssa16	LOC106573174	mical3a	Pop-B
Ssa16	LOC106573269	si:ch211-1e14.1	Pop-B
Ssa16	LOC106573173	hipk2	Pop-B
Ssa16	LOC106573171	srgap1a	Pop-B
Ssa16	ttc38	ttc38	Pop-B
Ssa16	thas	thas	Pop-B
Ssa16	LOC106573258	papd7	Pop-C
Ssa16	LOC106573257	si:ch211-161m3.4	Pop-C
Ssa16	LOC106573251	slc7a10b	Pop-C
Ssa16	LOC106573209	elmo3	Pop-C
Ssa16	LOC106573203	cyp2x7	Pop-C
Ssa16	LOC106573200	cnot1	Pop-C
Ssa16	LOC106573199	kdm7ab	Pop-C
Ssa16	LOC106573196	fgf6a	Pop-C
Ssa16	LOC106573195	zgc:77158	Pop-C
Ssa16	LOC106573194	zgc:154077	Pop-C
Ssa16	LOC106573190	cecr2	Pop-C
Ssa16	LOC106573274	si:ch211-238n5.4	Pop-C
Ssa16	LOC106573186	agk	Pop-C
Ssa16	LOC106573185	FGD4	Pop-C
Ssa16	LOC106573182	bicd1a	Pop-C
Ssa16	LOC106573179	CRACR2A	Pop-C
Ssa16	LOC106573178	prmt8b	Pop-C
Ssa16	LOC106573177	tspan9a	Pop-C
Ssa16	LOC106573174	mical3a	Pop-C
Ssa16	LOC106573269	si:ch211-1e14.1	Pop-C
Ssa16	LOC106573173	hipk2	Pop-C
Ssa16	LOC106573171	srgap1a	Pop-C
Ssa16	LOC106573165	TSHZ2	Pop-C
Ssa16	LOC106573166	ccnt2a	Pop-C
Ssa16	LOC106573283	si:ch211-186j3.6	Pop-C
Ssa16	LOC106573291	btbd11b	Pop-C
Ssa16	LOC106573292	cry1aa	Pop-C
Ssa16	LOC106573296	rfx4	Pop-C
Ssa16	LOC106573356	ascl1b	Pop-C
Ssa16	LOC106573357	phrf1	Pop-C
Ssa16	LOC106573359	rassf7b	Pop-C
Ssa16	LOC106573361	hrasa	Pop-C
Ssa16	LOC106573362	lrrn2	Pop-C
Ssa16	LOC106573365	wnk1b	Pop-C
Ssa16	LOC106573379	cax1	Pop-C
Ssa16	LOC106573401	mafb	Pop-C
Ssa16	LOC106573769	nr2f2	Pop-C
Ssa16	LOC106573768	mctp2a	Pop-C
Ssa16	LOC106573766	mef2aa	Pop-C
Ssa16	LOC106573762	igf1ra	Pop-C
Ssa16	LOC106573687	cmip	Pop-C
Ssa16	LOC106573662	wwp2	Pop-C
Ssa16	LOC106573660	coq9	Pop-C
Ssa16	LOC106573654	si:dkey-30c15.10	Pop-C
Ssa16	LOC106573649	ndrg4	Pop-C
Ssa16	LOC106573647	znrf1	Pop-C
Ssa16	LOC106573643	csnk2a2b	Pop-C
Ssa16	LOC106573640	CABZ01054394.1	Pop-C
Ssa16	LOC106574305	lrrc58b	Pop-C
Ssa16	LOC106574304	gsk3b	Pop-C
Ssa16	LOC106574302	trappc10	Pop-C
Ssa16	LOC106574301	acvr2aa	Pop-C
Ssa16	LOC106574300	zeb2b	Pop-C
Ssa16	LOC106574298	lrp1bb	Pop-C
Ssa16	rpgrip1l	rpgrip1l	Pop-C
Ssa16	lamb4	lamb4	Pop-C
Ssa16	nup205	nup205	Pop-C
Ssa16	ttc38	ttc38	Pop-C
Ssa16	thas	thas	Pop-C
Ssa16	tmem5	tmem5	Pop-C
Ssa16	trabd	trabd	Pop-C
Ssa16	panx2	panx2	Pop-C
Ssa16	mlc1	mlc1	Pop-C
Ssa16	irf7	irf7	Pop-C
Ssa16	fbxl14	fbxl14	Pop-C
Ssa16	erc1	erc1	Pop-C
Ssa16	rad52	rad52	Pop-C
Ssa16	fam185a	fam185a	Pop-C
Ssa16	lrrc17	lrrc17	Pop-C
Ssa16	armc10	armc10	Pop-C
Ssa16	htf4	htf4	Pop-C
Ssa16	kiaa0513	kiaa0513	Pop-C
Ssa16	plcg2	plcg2	Pop-C
Ssa16	cotl1	cotl1	Pop-C
Ssa16	spata2l	spata2l	Pop-C
Ssa16	znf276	znf276	Pop-C
Ssa16	p3	p3	Pop-C
Ssa16	cdk10	cdk10	Pop-C
Ssa16	spire2	spire2	Pop-C
Ssa16	tmem231	tmem231	Pop-C
Ssa16	gabarapl2	gabarapl2	Pop-C
Ssa16	prmt7	prmt7	Pop-C
Ssa16	ccl8	ccl8	Pop-C
Ssa16	ccdc113	ccdc113	Pop-C
Ssa16	fstl1	fstl1	Pop-C
Ssa19	LOC106578544	nrp1a	Pop-C
Ssa19	LOC106578615	ptprn2	Pop-C
Ssa19	LOC106578613	ube3c	Pop-C
Ssa19	LOC106578611	lmbr1	Pop-C
Ssa19	LOC106578610	shha	Pop-C
Ssa19	LOC106578606	eng2b	Pop-C
Ssa19	LOC106578605	insig1	Pop-C
Ssa19	LOC106578987	wapla	Pop-C
Ssa19	LOC106578991	htra3a	Pop-C
Ssa19	LOC106578992	p4ha1a	Pop-C
Ssa19	LOC106578995	mms19	Pop-C
Ssa19	LOC106578996	ubtd1b	Pop-C
Ssa19	LOC106579004	mapk8a	Pop-C
Ssa19	LOC106579008	sox9a	Pop-C
Ssa19	armc4	armc4	Pop-C
Ssa19	plekha1	plekha1	Pop-C
Ssa19	cssa19h10orf88	cssa19h10orf88	Pop-C
Ssa19	zdh16	zdh16	Pop-C
Ssa20	LOC106580163	adgrv1	Pop-D
Ssa20	LOC106580158	RTKN	Pop-D
Ssa20	LOC106580157	smn1	Pop-D
Ssa20	LOC106580156	si:dkey-40c11.2	Pop-D
Ssa20	LOC106580155	rhobtb2a	Pop-D
Ssa20	LOC106580150	nr2f1a	Pop-D
Ssa20	LOC106580145	MCTP1	Pop-D
Ssa20	LOC106580115	AIFM3	Pop-D
Ssa20	LOC106580104	ube3b	Pop-D
Ssa20	LOC106580096	sgsm1b	Pop-D
Ssa20	LOC106580092	ntrk2a	Pop-D
Ssa20	LOC106580048	smad2	Pop-D
Ssa20	LOC106580046	CABZ01066696.1	Pop-D
Ssa20	LOC106580027	adamtsl2	Pop-D
Ssa20	LOC106580259	ZBTB26	Pop-D
Ssa20	LOC106580020	ugt5a1	Pop-D
Ssa20	LOC106580017	pmpca	Pop-D
Ssa20	LOC106579992	notch1b	Pop-D
Ssa20	LOC106579959	bcr	Pop-D
Ssa20	LOC106579950	mtmr3	Pop-D
Ssa20	LOC106579949	FO818716.1	Pop-D
Ssa20	LOC106579948	ccdc64	Pop-D
Ssa20	LOC106579947	gcn1	Pop-D
Ssa20	LOC106579946	PXN	Pop-D
Ssa20	LOC106579942	cox6a1	Pop-D
Ssa20	LOC106579936	cabp1a	Pop-D
Ssa20	LOC106579933	ggt1a	Pop-D
Ssa20	LOC106579932	kdm2ba	Pop-D
Ssa20	LOC106579929	hpdb	Pop-D
Ssa20	LOC106581515	cux1b	Pop-D
Ssa20	LOC106581519	sgsm2	Pop-D
Ssa20	LOC106581527	usp32	Pop-D
Ssa20	LOC106581531	tiam1b	Pop-D
Ssa20	LOC106581532	grik1b	Pop-D
Ssa20	mblac2	mblac2	Pop-D
Ssa20	kiaa0825	kiaa0825	Pop-D
Ssa20	slf1	slf1	Pop-D
Ssa20	fam81b	fam81b	Pop-D
Ssa20	iigp1	iigp1	Pop-D
Ssa20	pomt1	pomt1	Pop-D
Ssa20	card9	card9	Pop-D
Ssa20	lztr1	lztr1	Pop-D
Ssa20	pesc	pesc	Pop-D
Ssa20	pole	pole	Pop-D
Ssa20	foxn4	foxn4	Pop-D
Ssa20	myo1h	myo1h	Pop-D
Ssa20	kctd10	kctd10	Pop-D
Ssa20	mmab	mmab	Pop-D
Ssa20	mvk	mvk	Pop-D
Ssa20	trpv4	trpv4	Pop-D
Ssa20	gltp	gltp	Pop-D
Ssa20	git2	git2	Pop-D
Ssa20	ankrd13a	ankrd13a	Pop-D
Ssa20	slc28a3	slc28a3	Pop-D
Ssa20	ier3ip1	ier3ip1	Pop-D
Ssa20	cssa20h9orf84	cssa20h9orf84	Pop-D
Ssa20	rb27b	rb27b	Pop-D
Ssa20	emb	emb	Pop-D
Ssa20	coq2	coq2	Pop-D
Ssa20	mboat4	mboat4	Pop-D
Ssa20	pgh1	pgh1	Pop-D
Ssa20	specc1l	specc1l	Pop-D
Ssa20	ift81	ift81	Pop-D
Ssa20	atp2a2	atp2a2	Pop-D
Ssa20	fam216a	fam216a	Pop-D
Ssa20	rad9b	rad9b	Pop-D
Ssa20	pptc7	pptc7	Pop-D
Ssa20	ppp1cc	ppp1cc	Pop-D
Ssa20	cux2	cux2	Pop-D
Ssa20	rab35	rab35	Pop-D
Ssa20	ctu1	ctu1	Pop-D
Ssa20	rnf10	rnf10	Pop-D
Ssa20	pop5	pop5	Pop-D
Ssa20	hps4	hps4	Pop-D
Ssa20	msi1	msi1	Pop-D
Ssa20	hnf1a	hnf1a	Pop-D
Ssa20	cssa20h12orf43	cssa20h12orf43	Pop-D
Ssa20	unc119b	unc119b	Pop-D
Ssa20	anapc5	anapc5	Pop-D
Ssa20	rnf34	rnf34	Pop-D
Ssa20	tmem97	tmem97	Pop-D
Ssa20	ift20	ift20	Pop-D
Ssa20	tnfaip1	tnfaip1	Pop-D
Ssa22	LOC106582844	EPB41L1	Pop-C
Ssa22	LOC106582845	cntn4	Pop-C
Ssa22	LOC100380675	chl1b	Pop-C
Ssa22	LOC106582849	pdzrn3b	Pop-C
Ssa22	LOC106582852	rybpb	Pop-C
Ssa22	LOC106582854	foxp1b	Pop-C
Ssa22	LOC106582875	cxxc1b	Pop-C
Ssa22	LOC106582877	opn1lw1	Pop-C
Ssa22	LOC106582878	hcfc1a	Pop-C
Ssa22	LOC106582886	deptor	Pop-C
Ssa22	LOC106582890	top1l	Pop-C
Ssa22	LOC106582895	scrt1b	Pop-C
Ssa22	LOC106582896	trpc4apa	Pop-C
Ssa22	LOC106582898	ndrg3a	Pop-C
Ssa22	LOC106582900	zgc:92107	Pop-C
Ssa22	LOC106582903	sulf2a	Pop-C
Ssa22	LOC106582904	id1	Pop-C
Ssa22	LOC106582905	ncoa3	Pop-C
Ssa22	LOC106582906	zmynd8	Pop-C
Ssa22	LOC106582908	dido1	Pop-C
Ssa22	LOC106582912	cdh2	Pop-C
Ssa22	LOC106582791	lsm14b	Pop-C
Ssa22	LOC106582915	bmp7b	Pop-C
Ssa22	LOC106582924	tada3l	Pop-C
Ssa22	LOC106582927	rpn1	Pop-C
Ssa22	LOC106582928	gata2a	Pop-C
Ssa22	LOC106582936	itih3a	Pop-C
Ssa22	LOC106582933	sfmbt1	Pop-C
Ssa22	LOC100195900	prkcdb	Pop-C
Ssa22	LOC106583046	fgd5a	Pop-C
Ssa22	LOC106583042	eogt	Pop-C
Ssa22	LOC106583036	fam19a1a	Pop-C
Ssa22	LOC106583010	phc1	Pop-C
Ssa22	LOC106583006	rap1gap	Pop-C
Ssa22	LOC106582990	eif4g3a	Pop-C
Ssa22	LOC106582986	ephb2b	Pop-C
Ssa22	LOC106582984	lrrc38b	Pop-C
Ssa22	srsf6	srsf6	Pop-C
Ssa22	ift52	ift52	Pop-C
Ssa22	mybl2	mybl2	Pop-C
Ssa22	cdk5rap1	cdk5rap1	Pop-C
Ssa22	bpifb2	bpifb2	Pop-C
Ssa22	hes5	hes5	Pop-C
Ssa22	shq1	shq1	Pop-C
Ssa22	kcnkf	kcnkf	Pop-C
Ssa22	sc61a	sc61a	Pop-C
Ssa22	mapk3	mapk3	Pop-C
Ssa22	f264	f264	Pop-C
Ssa22	hmces	hmces	Pop-C
Ssa22	mstn1	mstn1	Pop-C
Ssa22	uba3	uba3	Pop-C
Ssa22	glt8d1	glt8d1	Pop-C
Ssa22	magi2	magi2	Pop-C
Ssa22	cd55	cd55	Pop-C
Ssa22	cd34	cd34	Pop-C
Ssa22	plxna2	plxna2	Pop-C
Ssa22	pfkfb2	pfkfb2	Pop-C
Ssa22	yod1	yod1	Pop-C
Ssa22	cssa22h1orf116	cssa22h1orf116	Pop-C
Ssa22	kif17	kif17	Pop-C
Ssa22	ppb	ppb	Pop-C
Ssa24	LOC106585475	CIT	Pop-D
Ssa24	LOC106585474	cux2b	Pop-D
Ssa24	LOC106585471	anapc7	Pop-D
Ssa24	LOC106585469	atp2a2a	Pop-D
Ssa24	LOC106585458	smarcb1a	Pop-D
Ssa24	LOC106585456	RALGDS	Pop-D
Ssa24	LOC106585454	setb	Pop-D
Ssa24	LOC106585453	pkn3	Pop-D
Ssa24	LOC106585451	slc25a25a	Pop-D
Ssa24	LOC106585446	ppp6c	Pop-D
Ssa24	LOC106585444	nr6a1a	Pop-D
Ssa24	LOC106585442	adgrd2	Pop-D
Ssa24	LOC106585441	lhx2b	Pop-D
Ssa24	LOC100136483	tubb2b	Pop-D
Ssa24	LOC106585437	cyr61l2	Pop-D
Ssa24	LOC106585435	FKBP15	Pop-D
Ssa24	LOC106585429	ehmt1b	Pop-D
Ssa24	LOC106585428	cacna1ba	Pop-D
Ssa24	LOC106585415	krt1-c5	Pop-D
Ssa24	LOC106585689	gna11b	Pop-D
Ssa24	LOC106585677	sgsm1a	Pop-D
Ssa24	LOC106585667	fam222a	Pop-D
Ssa24	LOC106585663	myo1ha	Pop-D
Ssa24	LOC106585661	foxn1	Pop-D
Ssa24	LOC106585658	acacb	Pop-D
Ssa24	LOC106585655	pes	Pop-D
Ssa24	LOC106585645	rapgef1b	Pop-D
Ssa24	LOC106585820	unc5c	Pop-D
Ssa24	LOC106585834	prf1.5	Pop-D
Ssa24	derl2	derl2	Pop-D
Ssa24	zdh12	zdh12	Pop-D
Ssa24	shlb2	shlb2	Pop-D
Ssa24	rpl35	rpl35	Pop-D
Ssa24	olm2a	olm2a	Pop-D
Ssa24	dpp7	dpp7	Pop-D
Ssa24	cssa24h9orf117	cssa24h9orf117	Pop-D
Ssa24	tor2a	tor2a	Pop-D
Ssa24	ptrh1	ptrh1	Pop-D
Ssa24	ttc16	ttc16	Pop-D
Ssa24	slc2a8	slc2a8	Pop-D
Ssa24	pcsk5	pcsk5	Pop-D
Ssa24	rfk	rfk	Pop-D
Ssa24	gcnt1	gcnt1	Pop-D
Ssa24	prune2	prune2	Pop-D
Ssa24	foxb2	foxb2	Pop-D
Ssa24	vps13a	vps13a	Pop-D
Ssa24	cep78	cep78	Pop-D
Ssa24	golm1	golm1	Pop-D
Ssa24	naa35	naa35	Pop-D
Ssa24	agtpbp1	agtpbp1	Pop-D
Ssa24	ntrk2	ntrk2	Pop-D
Ssa24	rmi1	rmi1	Pop-D
Ssa24	hnrnpk	hnrnpk	Pop-D
Ssa24	cssa24h9orf64	cssa24h9orf64	Pop-D
Ssa24	kif27	kif27	Pop-D
Ssa24	tchp	tchp	Pop-D
Ssa24	ccdc180	ccdc180	Pop-D
Ssa24	bmpr1b	bmpr1b	Pop-D
Ssa24	stpg2	stpg2	Pop-D
Ssa24	mex3c	mex3c	Pop-D
Ssa24	smad4	smad4	Pop-D
Ssa24	elac1	elac1	Pop-D
Ssa24	aptx	aptx	Pop-D
Ssa24	me2	me2	Pop-D
Ssa24	mapk4	mapk4	Pop-D
Ssa24	mpeg1	mpeg1	Pop-D
Ssa24	hpgds	hpgds	Pop-D
Ssa24	smarcad1	smarcad1	Pop-D
Ssa24	atoh1	atoh1	Pop-D
Ssa24	grid2	grid2	Pop-D
Ssa26	LOC106587075	nav2b	Pop-D
Ssa26	LOC106587076	e2f8	Pop-D
Ssa26	LOC106587113	phf21ab	Pop-D
Ssa26	LOC106587118	atg13	Pop-D
Ssa26	LOC106587119	arhgap1	Pop-D
Ssa26	LOC106587126	mtch2	Pop-D
Ssa26	LOC106586984	mep1a.1	Pop-D
Ssa26	LOC106586996	c6ast4	Pop-D
Ssa26	LOC106587130	ano1	Pop-D
Ssa26	LOC106587135	fgf3	Pop-D
Ssa26	LOC106587136	fgf4	Pop-D
Ssa26	LOC106587137	ccnd2a	Pop-D
Ssa26	LOC106587139	dhcr7	Pop-D
Ssa26	LOC106587140	MMP15	Pop-D
Ssa26	LOC106587143	slc7a6	Pop-D
Ssa26	LOC106587150	MTSS1L	Pop-D
Ssa26	LOC106587176	tnfaip8l3	Pop-D
Ssa26	LOC106587167	si:ch211-186j3.6	Pop-D
Ssa26	LOC106587304	uqcrfs1	Pop-D
Ssa26	LOC106587298	vps35	Pop-D
Ssa26	LOC106587295	gpt2	Pop-D
Ssa26	LOC100286703	dnaja2	Pop-D
Ssa26	LOC106587293	neto1	Pop-D
Ssa26	LOC106587292	itfg1	Pop-D
Ssa26	LOC106587291	phkb	Pop-D
Ssa26	LOC106587290	adamts18	Pop-D
Ssa26	LOC106587174	snai1a	Pop-D
Ssa26	LOC106587265	piezo1	Pop-D
Ssa26	LOC106587162	CBFA2T3	Pop-D
Ssa26	LOC106587256	ankrd11	Pop-D
Ssa26	LOC106587253	CR407583.1	Pop-D
Ssa26	LOC106587247	apba2b	Pop-D
Ssa26	LOC106587244	tjp1a	Pop-D
Ssa26	LOC106587243	fam189a1	Pop-D
Ssa26	LOC106587238	igdcc3	Pop-D
Ssa26	LOC106587234	loxl1	Pop-D
Ssa26	LOC106587233	si:dkey-105e17.1	Pop-D
Ssa26	LOC106587230	SHF	Pop-D
Ssa26	LOC106587229	ube2q2	Pop-D
Ssa26	LOC106587228	chrnb4	Pop-D
Ssa26	LOC106587225	chrna3	Pop-D
Ssa26	LOC106587222	chrna4b	Pop-D
Ssa26	LOC106587216	hcn4	Pop-D
Ssa26	LOC106587214	pkma	Pop-D
Ssa26	LOC106587212	CELF6	Pop-D
Ssa26	LOC106587205	sbf2	Pop-D
Ssa26	LOC106587203	ampd3a	Pop-D
Ssa26	LOC106587155	eif4g2a	Pop-D
Ssa26	LOC106587200	galnt18a	Pop-D
Ssa26	LOC100196685	btbd10b	Pop-D
Ssa26	LOC106587199	arntl1b	Pop-D
Ssa26	LOC106587195	tead1b	Pop-D
Ssa26	LOC106587193	mical2b	Pop-D
Ssa26	LOC106587191	usp47	Pop-D
Ssa26	LOC106587190	vat1l	Pop-D
Ssa26	LOC106587187	psmd7	Pop-D
Ssa26	LOC106587182	rpl13	Pop-D
Ssa26	LOC106587181	cpne7	Pop-D
Ssa26	LOC106587179	dhx38	Pop-D
Ssa26	LOC106587324	zfhx3	Pop-D
Ssa26	zdh13	zdh13	Pop-D
Ssa26	ddb1	ddb1	Pop-D
Ssa26	ck046	ck046	Pop-D
Ssa26	nr1h3	nr1h3	Pop-D
Ssa26	madd	madd	Pop-D
Ssa26	fbxo3	fbxo3	Pop-D
Ssa26	prs6a	prs6a	Pop-D
Ssa26	dpy19l3	dpy19l3	Pop-D
Ssa26	znf507	znf507	Pop-D
Ssa26	tshz3	tshz3	Pop-D
Ssa26	znf536	znf536	Pop-D
Ssa26	ccne1	ccne1	Pop-D
Ssa26	cssa26h19orf12	cssa26h19orf12	Pop-D
Ssa26	t53i2	t53i2	Pop-D
Ssa26	pkhf1	pkhf1	Pop-D
Ssa26	pop4	pop4	Pop-D
Ssa26	vstm2b	vstm2b	Pop-D
Ssa26	galns	galns	Pop-D
Ssa26	tpc2l	tpc2l	Pop-D
Ssa26	dpep1	dpep1	Pop-D
Ssa26	dhodh	dhodh	Pop-D
Ssa26	dhso	dhso	Pop-D
Ssa26	cssa26h15orf43	cssa26h15orf43	Pop-D
Ssa26	casc4	casc4	Pop-D
Ssa26	ctdspl2	ctdspl2	Pop-D
Ssa26	eif3j	eif3j	Pop-D
Ssa26	dhdh	dhdh	Pop-D
Ssa26	xlkd1	xlkd1	Pop-D
Ssa26	ctr9	ctr9	Pop-D
Ssa26	bcmo1	bcmo1	Pop-D
Ssa26	lat3	lat3	Pop-D
Ssa27	LOC106588622	FAM135B	Pop-B
Ssa27	trappc9	trappc9	Pop-B

### Sheet: Table S2
Table S2. Genes identified in all pairs of populations using XPEHH. Pop-A was used in each comparison, column POP indicates all the populations in which the gene was found.
CHR	Salmo salar gene name	Zebrafish gene name	POP
Ssa02	LOC106583350	CABZ01021453.1	Pop-B	Pop-C
Ssa02	cep85	cep85	Pop-B	Pop-C
Ssa02	LOC106583354	clstn3	Pop-B	Pop-C	Pop-D
Ssa02	LOC106587115	gga3	Pop-B	Pop-C
Ssa02	LOC106587111	grb2b	Pop-B	Pop-C
Ssa02	LOC106587011	myh10	Pop-B
Ssa02	LOC106587090	ntn1a	Pop-B	Pop-C
Ssa02	LOC106583355	pex5	Pop-B	Pop-C	Pop-D
Ssa02	LOC106583613	plecb	Pop-B	Pop-C	Pop-D
Ssa02	LOC106580605	prdm1a	Pop-C
Ssa02	LOC106587157	sept9a	Pop-B	Pop-C
Ssa02	LOC106583425	usp5	Pop-B	Pop-C	Pop-D
Ssa02	LOC106587058	zgc:171844	Pop-B
Ssa05	LOC106605275	brd2a	Pop-B	Pop-D
Ssa05	LOC106605259	glcci1	Pop-B	Pop-D
Ssa05	LOC106605323	isg20l2	Pop-D
Ssa05	LOC106605261	mios	Pop-B	Pop-D
Ssa05	LOC106605290	mtmr11	Pop-D
Ssa05	nt5c3	nt5c3a	Pop-D
Ssa05	LOC106605284	ntrk3a	Pop-D
Ssa05	LOC106605258	nxph1	Pop-B
Ssa05	LOC106605289	otud7b	Pop-D
Ssa05	pbx2	pbx4	Pop-B	Pop-D
Ssa05	LOC106605251	phf1	Pop-B	Pop-D
Ssa05	LOC100136378	pparda	Pop-B	Pop-D
Ssa05	rab5a	rab5ab	Pop-B	Pop-D
Ssa05	rbm8a	rbm8a	Pop-D
Ssa05	LOC106605270	SATB1	Pop-B	Pop-D
Ssa05	LOC106605262	sept7b	Pop-B	Pop-D
Ssa05	LOC106605282	smg5	Pop-D
Ssa05	LOC106605281	syngap1b	Pop-B	Pop-D
Ssa05	tap1	tap1	Pop-B	Pop-D
Ssa05	LOC106605267	ube2e2	Pop-B	Pop-D
Ssa09	LOC106613017	acad8	Pop-B
Ssa09	LOC106612603	actn3b	Pop-B
Ssa09	LOC106612788	aldoca	Pop-B
Ssa09	LOC106611059	AREL1	Pop-C
Ssa09	LOC106611137	atp10d	Pop-B
Ssa09	LOC106610962	brf1b	Pop-B
Ssa09	LOC106611037	CABZ01046348.1	Pop-B	Pop-C
Ssa09	plcb2	CABZ01072157.1	Pop-B
Ssa09	LOC106613023	cadm1a	Pop-B
Ssa09	LOC106612602	CAPN12	Pop-B
Ssa09	LOC106611252	ccdc85ca	Pop-B
Ssa09	cdc5l	cdc5l	Pop-B
Ssa09	kcrt	ckbb	Pop-B
Ssa09	LOC106610791	cnksr2b	Pop-B
Ssa09	LOC106612666	CU896691.1	Pop-B
Ssa09	dlst	dlst	Pop-C
Ssa09	LOC106612453	dock10	Pop-B
Ssa09	dyl2	dynll2a	Pop-B
Ssa09	LOC106610956	eif5	Pop-B
Ssa09	LOC106611036	EML5	Pop-B	Pop-C
Ssa09	LOC106611031	entpd5a	Pop-B	Pop-C
Ssa09	LOC106611051	esrrb	Pop-C
Ssa09	LOC106612674	exoc3l2b	Pop-B
Ssa09	LOC106611046	flvcr2a	Pop-B	Pop-C
Ssa09	foxa2	foxa2	Pop-B
Ssa09	LOC106612699	foxa3	Pop-B
Ssa09	LOC106610929	gabrb1	Pop-B
Ssa09	LOC106610931	glra4b	Pop-B
Ssa09	LOC106612694	gpr4	Pop-B
Ssa09	grhl1	grhl1	Pop-C
Ssa09	LOC106613039	hic2	Pop-B
Ssa09	LOC106612790	hnf1bb	Pop-B	Pop-D
Ssa09	LOC106612607	hnrnpl2	Pop-B
Ssa09	LOC106613021	igsf9ba	Pop-B
Ssa09	LOC106610960	klc1a	Pop-B
Ssa09	arhb	ldlrap1b	Pop-B
Ssa09	LOC106611246	mapkbp1	Pop-B
Ssa09	LOC106610955	mark3a	Pop-B
Ssa09	LOC106613081	msi2b	Pop-B
Ssa09	LOC106612655	myo1cb	Pop-B
Ssa09	LOC106612612	NA	Pop-B	Pop-C	Pop-D
Ssa09	LOC106610947	napba	Pop-B
Ssa09	ncam1	ncam1b	Pop-B
Ssa09	LOC106612696	nova2	Pop-B
Ssa09	LOC106612670	paqr5b	Pop-B
Ssa09	LOC106612677	plekhg2	Pop-B
Ssa09	LOC100380766	poldip2	Pop-B
Ssa09	pomt2	pomt2	Pop-B	Pop-C
Ssa09	LOC106610794	prkd3	Pop-B
Ssa09	prox2	prox2	Pop-C
Ssa09	LOC106612530	rab1ab	Pop-B
Ssa09	LOC106612653	rap1gap2a	Pop-B
Ssa09	rrh	rrh	Pop-B
Ssa09	LOC106613034	SAMD4B	Pop-B
Ssa09	LOC106612686	si:ch211-137a8.4	Pop-B
Ssa09	LOC106610942	si:ch211-233a24.2	Pop-B
Ssa09	kiaa0100	si:ch211-259g3.4	Pop-B
Ssa09	LOC106610930	si:dkey-52k1.6	Pop-B
Ssa09	slc35f4	slc35f4	Pop-B
Ssa09	LOC106612657	slc43a2a	Pop-B
Ssa09	LOC106612651	slc6a4a	Pop-B
Ssa09	LOC106612604	slc8a2b	Pop-B
Ssa09	LOC106612708	SPTBN4	Pop-B
Ssa09	LOC106612789	srsf1b	Pop-B
Ssa09	LOC106612650	ssh2b	Pop-B
Ssa09	LOC106612680	supt5h	Pop-B
Ssa09	LOC106612791	synrg	Pop-B
Ssa09	LOC106613037	taok1a	Pop-B
Ssa09	LOC106610786	tiam1b	Pop-B
Ssa09	LOC106610895	tmem50a	Pop-B
Ssa09	LOC106610893	tmem57a	Pop-B
Ssa09	LOC106611249	tyro3	Pop-B
Ssa09	vash1	VASH1	Pop-C
Ssa09	vasp	vaspb	Pop-B
Ssa09	LOC106613018	vps26bl	Pop-B
Ssa09	LOC106611064	vsx2	Pop-B	Pop-C
Ssa09	LOC106612600	wdr20a	Pop-B
Ssa09	LOC106612660	ywhae1	Pop-B
Ssa09	LOC106610722	ywhaqb	Pop-C
Ssa09	LOC106613028	zbtb16b	Pop-B
Ssa10	LOC106561096	abhd2b	Pop-C
Ssa10	abl2	abl2	Pop-C	Pop-D
Ssa10	LOC106613892	agbl4	Pop-C
Ssa10	LOC106560961	AKAP13	Pop-C
Ssa10	LOC106613888	bcar3	Pop-C	Pop-D
Ssa10	LOC106613910	cacna1ea	Pop-C	Pop-D
Ssa10	LOC106613902	calr	Pop-C
Ssa10	drc7	ccdc135	Pop-C
Ssa10	LOC106560248	cpeb3	Pop-C	Pop-D
Ssa10	csnk1g2	csnk1g2b	Pop-C
Ssa10	csnk2a2	csnk2a2b	Pop-C
Ssa10	LOC106560261	dcun1d4	Pop-C
Ssa10	LOC106560354	dlx3b	Pop-C
Ssa10	LOC106613976	dnm1a	Pop-C
Ssa10	LOC106613855	dohh	Pop-C	Pop-D
Ssa10	LOC106560824	edc4	Pop-C
Ssa10	LOC106613894	elavl4	Pop-C
Ssa10	LOC106613901	eps15	Pop-C
Ssa10	fa2h	fa2h	Pop-C
Ssa10	LOC106613896	faf1	Pop-C
Ssa10	fbln1	FBLN1	Pop-C
Ssa10	LOC106613886	fnbp1l	Pop-C	Pop-D
Ssa10	LOC106560257	fryl	Pop-C	Pop-D
Ssa10	LOC106560249	ftr33	Pop-C	Pop-D
Ssa10	hsd17b12	hsd17b12a	Pop-C
Ssa10	jph3	jph3	Pop-C
Ssa10	kdm4a	kdm4aa	Pop-C
Ssa10	LOC106613913	lhx4	Pop-C	Pop-D
Ssa10	LOC106560268	lnx1	Pop-C
Ssa10	LOC106560964	lrp5	Pop-C
Ssa10	LOC106560497	lrp8	Pop-C
Ssa10	LOC106613973	mettl13	Pop-C
Ssa10	LOC106613850	mfsd12a	Pop-C
Ssa10	pdx1	mnx2b	Pop-C
Ssa10	LOC106613979	mysm1	Pop-C
Ssa10	LOC106560919	ndrg1b	Pop-C
Ssa10	LOC106560975	nuak1b	Pop-C
Ssa10	LOC106613904	osbpl9	Pop-C
Ssa10	LOC106560254	palld	Pop-C	Pop-D
Ssa10	LOC106560269	pdgfra	Pop-C
Ssa10	lypa3	pla2g15	Pop-C
Ssa10	LOC106560979	plxnb2b	Pop-C
Ssa10	LOC100136415	pparab	Pop-B	Pop-C
Ssa10	ppip5k1	ppip5k1b	Pop-C
Ssa10	LOC106560247	prdm5	Pop-C	Pop-D
Ssa10	ptprf	ptprfb	Pop-C
Ssa10	LOC106560267	rasl11b	Pop-C
Ssa10	LOC106561097	rlbp1b	Pop-C
Ssa10	LOC106613899	rnf11b	Pop-C
Ssa10	LOC106561156	scaper	Pop-C
Ssa10	LOC106560245	sh3rf1	Pop-C	Pop-D
Ssa10	slc5a9	SLC5A10	Pop-C
Ssa10	slc7a5	slc7a5	Pop-C
Ssa10	LOC106613974	suco	Pop-C
Ssa10	LOC106613903	tor3a	Pop-C
Ssa10	LOC106613900	ttc39a	Pop-C
Ssa10	LOC106560931	uba2	Pop-C
Ssa10	LOC106560231	usp24	Pop-C
Ssa10	LOC106560265	usp46	Pop-C
Ssa10	LOC106613970	vamp4	Pop-C
Ssa10	LOC106613859	vps4b	Pop-C
Ssa10	LOC106560992	wnt7bb	Pop-C
Ssa10	LOC106560906	wwp2	Pop-B
Ssa10	LOC106613915	xpr1a	Pop-C	Pop-D
Ssa10	znrf1	znrf1	Pop-C
Ssa10	LOC106560914		Pop-B
Ssa11	LOC106563041	AP3B2	Pop-D
Ssa14	LOC106568905	agla	Pop-D
Ssa15	LOC106571105	papola	Pop-C
Ssa24	LOC106585948	cds1	Pop-D
Ssa24	LOC106585037	col4a3bpa	Pop-B
Ssa24	LOC106584990	coro1ca	Pop-B
Ssa24	LOC106585938	kcmf1	Pop-D
Ssa24	LOC106585030	KIF2A	Pop-B
Ssa24	LOC106585038	pip5k1cb	Pop-B
Ssa24	LOC106585026	plk2b	Pop-B
Ssa24	LOC106585456	RALGDS	Pop-B
Ssa24	LOC106585458	smarcb1a	Pop-B
Ssa24	LOC106585023	thbs3b	Pop-B
Ssa24	LOC106585035	unc45b	Pop-B
Ssa26	LOC106587167	si:ch211-186j3.6	Pop-D
Ssa26	tshz3	tshz3b	Pop-D
Ssa29	myo3a	myo3a	Pop-C
